# Genetically independent phenotype analysis identifies LPA and VCAM1 as drug targets for human ageing

**DOI:** 10.1101/2021.01.22.427837

**Authors:** Paul R. H. J. Timmers, Evgeny S. Tiys, Saori Sakaue, Masato Akiyama, Tuomo T. J. Kiiskinen, Wei Zhou, Shih-Jen Hwang, Chen Yao, The Biobank Japan Project, FinnGen Study, Joris Deelen, Daniel Levy, Andrea Ganna, Yoichiro Kamatani, Yukinori Okada, Peter K. Joshi, James F. Wilson, Yakov A. Tsepilov

**Affiliations:** MRC Human Genetics Unit, MRC Institute of Genetics & Molecular Medicine, University of Edinburgh, Edinburgh, UK; Centre for Global Health Research, Usher Institute, University of Edinburgh, Edinburgh, UK; Laboratory of Theoretical and Applied Functional Genomics, Novosibirsk State University, Novosibirsk, Russia; Laboratory of Glycogenomics, Institute of Cytology and Genetics, Novosibirsk, Russia; Center for Data Sciences, Harvard Medical School, Boston, Massachusetts, USA; Department of Statistical Genetics, Osaka University Graduate School of Medicine, Suita, Japan; Divisions of Genetics and Rheumatology, Department of Medicine, Brigham and Women’s Hospital, Harvard Medical School, Boston, Massachusetts, USA; Program in Medical and Population Genetics, Broad Institute of Harvard and MIT, Cambridge, Massachusetts, USA; Laboratory for Statistical and Translational Genetics, RIKEN Center for Integrative Medical Sciences, Yokohama, Japan; Department of Ophthalmology, Graduate School of Medical Sciences, Kyushu University, Fukuoka, Japan; Institute for Molecular Medicine Finland, University of Helsinki, Helsinki, Finland; Analytic and Translational Genetics Unit, Massachusetts General Hospital, Boston, Massachusetts, USA; Stanley Center for Psychiatric Research, Broad Institute of Harvard and MIT, Cambridge, Massachusetts, USA; Framingham Heart Study, Framingham, Massachusetts, USA; Population Sciences Branch, Division of Intramural Research, National Heart, Lung, and Blood Institute, National Institutes of Health, Bethesda, Maryland, USA; Institute of Medical Science, The University of Tokyo, Tokyo, Japan; Max Planck Institute for Biology of Ageing, Cologne, Germany; Cologne Excellence Cluster on Cellular Stress Responses in Aging-Associated Diseases (CECAD), University of Cologne, Cologne, Germany; Laboratory of Complex Trait Genomics, Department of Computational Biology and Medical Sciences, Graduate School of Frontier Sciences, The University of Tokyo, Tokyo, Japan; Laboratory of Recombination and Segregation Analysis, Institute of Cytology and Genetics, Novosibirsk, Russia

**Keywords:** GWAS, GIP, ageing, frailty, healthspan, lifespan, Mendelian randomisation

## Abstract

The length and quality of life is important to us all, yet identification of promising drug targets for human ageing using genetics has had limited success. Here, we combine six large European-ancestry genome-wide association studies (GWAS) of human ageing traits—healthspan, father and mother lifespan, exceptional longevity, frailty index, and self-rated health—in a principal component framework that maximises their shared genetic architecture. The first principal component (GIP1) is more heritable than the original studies and shows strong genetic correlations with length of life as well as multiple indices of mental and physical wellbeing. We identify 27 genomic regions associated with GIP1, and provide additional, independent evidence for an effect on human ageing for loci near *HTT* and *MAML3* using a study of Finnish and Japanese subject survival. Across the genome, GIP1 associations are enriched in genes involved in haem metabolism and pathways related to transcription, neurogenesis, homeostasis, proteolysis, intracellular signalling, immunity, and the muscle system. Finally, using proteome-wide two-sample Mendelian randomisation and colocalisation, we provide robust evidence for a detrimental effect of blood levels of apolipoprotein(a) (LPA) and vascular cell adhesion molecule 1 (VCAM1) on GIP1. Together, our results demonstrate that combining multiple ageing traits using genetic principal components enhances power to detect biological targets for human ageing.
