## Supplementary Data 1 for "Genetically independent phenotype analysis identifies LPA and VCAM1 as drug targets for human ageing"

### Sheet: Sheet1
Trait1						Trait2						Genetic Correlation				Phenotypic Correlation
Name	Sample Size	SNPs in panel	h2SNP	SE		Name	Sample Size	SNPs in panel	h2SNP	SE		Beta	SE	P		Beta	SE	nSNP
Father lifespan	490792	1029126	0.0205229	0.00101976		Frailty	164610	1028938	0.139632	0.00363787		-0.490902	0.0271124	2.84712e-73		-0.0719022	0.00451167	52662
Father lifespan	490792	1029126	0.0196336	0.00113804		EAA (Hannum)	13493	991591	0.144308	0.0358657		-0.264926	0.0953305	0.0054521		-0.00462545	0.00453757	48795
Father lifespan	490792	1029126	0.0205229	0.00101976		Healthspan	300447	1029712	0.036225	0.00205414		0.625363	0.0377602	1.3236e-61		0.0523981	0.00421402	53364
Father lifespan	490792	1029126	0.0196336	0.00113804		EAA (Horvath)	13493	991657	0.100626	0.0361976		-0.173499	0.1053	0.0994201		-0.00252446	0.00452967	48863
Father lifespan	490792	1029126	0.0205229	0.00101976		Longevity	37079	1029029	0.0699294	0.00822307		0.897282	0.0877604	1.54454e-24		0.0364815	0.00423394	53751
Father lifespan	490792	1029126	0.0205229	0.00101976		mLOY	85542	1029876	0.262808	0.0210788		-0.0322701	0.0271564	0.234713		-0.00524379	0.00433381	53524
Father lifespan	490792	1029126	0.0205229	0.00101976		Mother lifespan	501284	1029128	0.0163047	0.000910489		0.960817	0.0466843	4.04936e-94		0.111935	0.00403701	54493
Father lifespan	490792	1029126	0.0205229	0.00101976		Perceived age	423992	1029738	0.0740946	0.00262476		-0.127036	0.0237125	8.44644e-08		-0.0207014	0.00440636	52572
Father lifespan	490792	1029126	0.0205229	0.00101976		Health (self-rated)	359681	1029867	0.102458	0.00235855		0.561442	0.0224416	3.90372e-138		0.0853821	0.0042421	50827
Father lifespan	490792	1029126	0.0205229	0.00101976		Telomere length	78592	1029664	0.0285144	0.00703656		0.199119	0.0646365	0.00206588		0.0106177	0.00424444	54921
Frailty	164610	1028938	0.125743	0.00439734		EAA (Hannum)	13493	991591	0.144308	0.0358657		0.113464	0.0725052	0.117604		-0.00310173	0.00458583	47701
Frailty	164610	1028938	0.139632	0.00363787		Healthspan	300447	1029712	0.036225	0.00205414		-0.580981	0.0270038	1.13179e-102		-0.159348	0.00470857	52294
Frailty	164610	1028938	0.125743	0.00439734		EAA (Horvath)	13493	991657	0.100626	0.0361976		0.100157	0.0767591	0.191954		-0.00359188	0.00458359	47771
Frailty	164610	1028938	0.139632	0.00363787		Longevity	37079	1029029	0.0699294	0.00822307		-0.510464	0.0553506	2.90608e-20		-0.0252033	0.00442445	52373
Frailty	164610	1028938	0.139632	0.00363787		mLOY	85542	1029876	0.262808	0.0210788		0.0072616	0.0129996	0.576434		-0.00177382	0.00437369	52371
Frailty	164610	1028938	0.139632	0.00363787		Mother lifespan	501284	1029128	0.0163047	0.000910489		-0.530064	0.0323647	2.75313e-60		-0.0671521	0.00449152	52900
Frailty	164610	1028938	0.139632	0.00363787		Perceived age	423992	1029738	0.0740946	0.00262476		0.0971526	0.0149566	8.26863e-11		0.0310708	0.00434061	51429
EAA (Hannum)	13493	991591	0.144308	0.0358657		Healthspan	300447	1029712	0.0292496	0.00244179		-0.192764	0.0887994	0.029948		-0.00300948	0.00453946	48676
EAA (Hannum)	13493	991591	0.144308	0.0358657		EAA (Horvath)	13493	991657	0.100626	0.0361976		0.491447	0.158392	0.00191748		0.24048	0.00390429	49828
EAA (Hannum)	13493	991591	0.144308	0.0358657		Longevity	37079	1029029	0.0611372	0.0102199		-0.219879	0.142817	0.123661		-0.0136293	0.00453911	49199
EAA (Hannum)	13493	991591	0.144308	0.0358657		mLOY	85542	1029876	0.246893	0.0236852		-0.0397161	0.0657111	0.545574		0.00515218	0.00452602	48567
EAA (Hannum)	13493	991591	0.144308	0.0358657		Mother lifespan	501284	1029128	0.015351	0.00103482		-0.323056	0.0914733	0.000412912		-0.00578305	0.00453262	48958
EAA (Hannum)	13493	991591	0.144308	0.0358657		Perceived age	423992	1029738	0.0692061	0.0029779		0.0657029	0.0568689	0.247951		0.0023504	0.00457541	47658
Healthspan	300447	1029712	0.0292496	0.00244179		EAA (Horvath)	13493	991657	0.100626	0.0361976		-0.305962	0.12275	0.0126821		-0.002218	0.00453376	48760
Healthspan	300447	1029712	0.036225	0.00205414		Longevity	37079	1029029	0.0699294	0.00822307		0.575168	0.0704976	3.38669e-16		0.0184156	0.0042946	53223
Healthspan	300447	1029712	0.036225	0.00205414		mLOY	85542	1029876	0.262808	0.0210788		-0.0337755	0.0234809	0.150314		0.00125466	0.00433634	53116
Healthspan	300447	1029712	0.036225	0.00205414		Mother lifespan	501284	1029128	0.0163047	0.000910489		0.61009	0.0401881	4.73424e-52		0.0639849	0.00417938	53589
Healthspan	300447	1029712	0.036225	0.00205414		Perceived age	423992	1029738	0.0740946	0.00262476		-0.108838	0.0230227	2.27409e-06		-0.0202622	0.00442032	52218
EAA (Horvath)	13493	991657	0.100626	0.0361976		Longevity	37079	1029029	0.0611372	0.0102199		-0.110096	0.147333	0.454909		-0.00357096	0.004513	49276
EAA (Horvath)	13493	991657	0.100626	0.0361976		mLOY	85542	1029876	0.246893	0.0236852		-0.0680542	0.113994	0.55051		0.00631991	0.00451899	48661
EAA (Horvath)	13493	991657	0.100626	0.0361976		Mother lifespan	501284	1029128	0.015351	0.00103482		-0.225402	0.10633	0.0340205		-0.0100596	0.00453891	49030
EAA (Horvath)	13493	991657	0.100626	0.0361976		Perceived age	423992	1029738	0.0692061	0.0029779		0.0444333	0.0686122	0.517243		0.00833094	0.00455867	47721
Longevity	37079	1029029	0.0699294	0.00822307		mLOY	85542	1029876	0.262808	0.0210788		-0.0970908	0.0382208	0.011077		-0.00729892	0.00434926	53253
Longevity	37079	1029029	0.0699294	0.00822307		Mother lifespan	501284	1029128	0.0163047	0.000910489		0.874462	0.0896359	1.74361e-22		0.0308398	0.00423832	53954
Longevity	37079	1029029	0.0699294	0.00822307		Perceived age	423992	1029738	0.0740946	0.00262476		-0.177401	0.0375953	2.37341e-06		-0.00838918	0.00439188	52281
mLOY	85542	1029876	0.262808	0.0210788		Perceived age	423992	1029738	0.0740946	0.00262476		0.038022	0.0165753	0.0217963		0.00573823	0.00435842	52343
Mother lifespan	501284	1029128	0.0163047	0.000910489		Perceived age	423992	1029738	0.0740946	0.00262476		-0.107925	0.0203529	1.14106e-07		-0.0195072	0.00439456	52793
Health (self-rated)	359681	1029867	0.102458	0.00235855		Frailty	164610	1028938	0.139632	0.00363787		-0.822205	0.017835	0		-0.287873	0.00505049	50492
Health (self-rated)	359681	1029867	0.093256	0.00248599		EAA (Hannum)	13493	991591	0.144308	0.0358657		-0.0915587	0.0661614	0.166399		-0.00866956	0.00467411	46171
Health (self-rated)	359681	1029867	0.102458	0.00235855		HEalthspan	300447	1029712	0.036225	0.00205414		0.554686	0.0249532	1.79746e-109		0.163509	0.00406256	50685
Health (self-rated)	359681	1029867	0.093256	0.00248599		EAA (Horvath)	13493	991657	0.100626	0.0361976		-0.135605	0.0736042	0.0654238		-0.00639959	0.00466577	46232
Health (self-rated)	359681	1029867	0.102458	0.00235855		Longevity	37079	1029029	0.0699294	0.00822307		0.487095	0.0497309	1.18756e-22		0.0274885	0.00438337	50617
Health (self-rated)	359681	1029867	0.102458	0.00235855		mLOY	85542	1029876	0.262808	0.0210788		-0.0208286	0.01187	0.0793047		-0.0111353	0.00447328	50533
Health (self-rated)	359681	1029867	0.102458	0.00235855		Mother lifespan	501284	1029128	0.0163047	0.000910489		0.606881	0.0294275	1.70907e-94		0.0824101	0.00423978	51048
Health (self-rated)	359681	1029867	0.102458	0.00235855		Perceived age	423992	1029738	0.0740946	0.00262476		-0.176712	0.0143397	6.78957e-35		-0.0762702	0.00465493	49672
Health (self-rated)	359681	1029867	0.102458	0.00235855		Telomere length	78592	1029664	0.0285144	0.00703656		0.087554	0.0368378	0.0174662		0.00421624	0.00439834	51476
Telomere length	78592	1029664	0.0285144	0.00703656		Frailty	164610	1028938	0.139632	0.00363787		-0.091471	0.0457772	0.0456974		-0.000791477	0.00432995	53382
Telomere length	78592	1029664	0.0323378	0.00765026		EAA (Hannum)	13493	991591	0.144308	0.0358657		-0.25731	0.159715	0.107167		-0.0110035	0.00450905	49728
Telomere length	78592	1029664	0.0285144	0.00703656		Healthspan	300447	1029712	0.036225	0.00205414		-0.0322533	0.0635122	0.611573		-0.00250113	0.004298	54271
Telomere length	78592	1029664	0.0323378	0.00765026		EAA (Horvath)	13493	991657	0.100626	0.0361976		-0.233542	0.164987	0.156916		-0.00911789	0.00450167	49798
Telomere length	78592	1029664	0.0285144	0.00703656		Longevity	37079	1029029	0.0699294	0.00822307		0.286846	0.110188	0.00923471		8.78807e-05	0.00427973	54594
Telomere length	78592	1029664	0.0285144	0.00703656		mLOY	85542	1029876	0.262808	0.0210788		-0.0503726	0.0674021	0.454855		-0.00679226	0.00430386	54355
Telomere length	78592	1029664	0.0285144	0.00703656		Mother lifespan	501284	1029128	0.0163047	0.000910489		0.180923	0.0762034	0.0175868		0.00732602	0.00424443	55104
Telomere length	78592	1029664	0.0285144	0.00703656		Perceived age	423992	1029738	0.0740946	0.00262476		-0.0325553	0.0344322	0.344409		-0.0103443	0.00434926	53414
