## Supplementary Data 4 for "Genetically independent phenotype analysis identifies LPA and VCAM1 as drug targets for human ageing"

### Sheet: Sheet1
		Excl. resilience			Excl. self-rated health			Excl. healthspan			Excl. father lifespan			Excl. mother lifespan			Excl. longevity
Nearest gene(s)	rsID	Difference (SE)	P		Difference (SE)	P		Difference (SE)	P		Difference (SE)	P		Difference (SE)	P		Difference (SE)	P	N Het
NEGR1	rs2815748	-0.003 (0.003)	0.396263		0.000 (0.002)	0.936315		-0.001 (0.001)	0.281434		0.000 (0.001)	0.403944		0.000 (0.000)	0.576427		-0.005 (0.003)	0.12562	0
PHTF1	rs1230682	0.001 (0.003)	0.699159		0.000 (0.002)	0.814973		0.000 (0.001)	0.761757		-0.001 (0.000)	0.107614		0.000 (0.000)	0.333585		-0.006 (0.003)	0.0185661	0
AFF3	rs7609078	-0.003 (0.003)	0.317973		0.000 (0.002)	0.982586		0.000 (0.001)	0.985945		0.000 (0.000)	0.75359		0.000 (0.000)	0.802217		-0.005 (0.003)	0.0699282	0
TRAIP	rs2271961	-0.004 (0.003)	0.148812		-0.002 (0.002)	0.149693		0.001 (0.001)	0.199032		0.000 (0.000)	0.25529		-0.001 (0.000)	0.0281021		-0.004 (0.002)	0.150462	0
ADD1	rs16843603	-0.001 (0.003)	0.856543		-0.004 (0.002)	0.0493161		0.000 (0.001)	0.688698		-0.001 (0.000)	0.0531341		0.000 (0.000)	0.280148		-0.003 (0.003)	0.238244	0
HTT	rs362273	-0.008 (0.003)	0.00357673		0.002 (0.002)	0.171		0.000 (0.001)	0.918562		-0.001 (0.000)	0.18025		0.000 (0.000)	0.504978		-0.002 (0.003)	0.450751	0
ANAPC4	rs34811474	-0.006 (0.003)	0.0556161		-0.005 (0.002)	0.00823732		0.000 (0.001)	0.590549		0.001 (0.000)	0.126139		0.000 (0.000)	0.723033		0.001 (0.003)	0.788489	0
4q13.2	rs10434248	-0.002 (0.003)	0.551897		0.000 (0.002)	0.977582		-0.001 (0.001)	0.355236		-0.001 (0.000)	0.144745		0.000 (0.000)	0.409927		-0.004 (0.003)	0.153877	0
MAML3	rs56172573	0.001 (0.003)	0.739564		0.000 (0.002)	0.768086		-0.001 (0.001)	0.207258		-0.001 (0.000)	0.07853		0.000 (0.000)	0.415292		-0.005 (0.003)	0.0609029	0
C6orf47/GPANK1	rs805262	-0.007 (0.003)	0.012659		0.000 (0.002)	0.963204		0.000 (0.001)	0.732261		0.000 (0.000)	0.918791		0.000 (0.000)	0.282663		-0.002 (0.003)	0.47696	0
HLA-DRB1/DQA1	rs660895	-0.015 (0.003)	2.59852e-06		0.000 (0.002)	0.901724		-0.001 (0.001)	0.501289		0.001 (0.000)	0.229643		0.000 (0.000)	0.570802		-0.001 (0.003)	0.627761	1
SLC22A1/A2	rs9456508	0.006 (0.009)	0.510197		0.016 (0.006)	0.00494679		-0.006 (0.002)	0.0113967		-0.004 (0.001)	0.00171137		-0.002 (0.001)	0.10604		-0.030 (0.009)	0.000444495	2
LPA	rs118039278	0.009 (0.005)	0.0476934		0.004 (0.003)	0.239417		-0.004 (0.001)	0.000179135		-0.004 (0.001)	4.05402e-09		-0.004 (0.001)	3.88067e-08		-0.011 (0.005)	0.014432	3
MAD1L1/SNORA114	rs11764780	-0.005 (0.003)	0.125983		-0.003 (0.002)	0.116853		0.000 (0.001)	0.719195		0.000 (0.001)	0.850603		0.000 (0.000)	0.925906		-0.002 (0.003)	0.573404	0
FOXP2	rs12705966	-0.007 (0.003)	0.0120794		0.001 (0.002)	0.551643		0.000 (0.001)	0.871998		0.000 (0.000)	0.78842		0.000 (0.000)	0.684608		-0.003 (0.003)	0.339002	0
CSMD3	rs560719	-0.005 (0.003)	0.042917		0.003 (0.002)	0.0867359		0.000 (0.001)	0.461149		0.001 (0.000)	0.163745		0.001 (0.000)	0.0661229		-0.006 (0.002)	0.015998	0
CDKN2B/-AS1	rs9632885	0.000 (0.003)	0.998943		0.005 (0.002)	0.00112227		-0.002 (0.001)	0.00245379		-0.002 (0.000)	0.000184562		-0.001 (0.000)	0.0419649		-0.008 (0.003)	0.00269703	2
CTSF	rs2924807	0.001 (0.003)	0.647413		0.000 (0.002)	0.934302		0.000 (0.001)	0.516698		0.000 (0.000)	0.616973		0.000 (0.000)	0.715758		-0.008 (0.002)	0.0023767	0
CCDC90B/DLG2	rs2512690	-0.005 (0.003)	0.0497643		0.000 (0.002)	0.976112		0.000 (0.001)	0.939007		0.000 (0.000)	0.656787		0.000 (0.000)	0.595147		-0.003 (0.003)	0.223723	0
TTC12/ANKK1	rs2186800	-0.006 (0.003)	0.0253625		-0.003 (0.002)	0.091822		-0.001 (0.001)	0.29787		0.000 (0.000)	0.676372		0.000 (0.000)	0.978017		0.001 (0.003)	0.827053	0
USP28/HTR3B	rs61907878	0.002 (0.004)	0.638521		0.002 (0.003)	0.559668		-0.001 (0.001)	0.251891		-0.001 (0.001)	0.0333329		-0.002 (0.001)	0.0135113		-0.010 (0.004)	0.0233554	0
MIR6074	rs7306710	-0.003 (0.003)	0.259146		0.000 (0.002)	0.848223		0.001 (0.001)	0.134134		0.000 (0.000)	0.485839		-0.001 (0.000)	0.134937		-0.004 (0.003)	0.0993581	0
12q21.31	rs6539846	0.000 (0.003)	0.925582		0.000 (0.002)	0.890678		-0.001 (0.001)	0.313557		0.000 (0.000)	0.644493		-0.001 (0.000)	0.111571		-0.006 (0.003)	0.0267564	0
LINC01065	rs8002970	-0.002 (0.003)	0.396211		-0.002 (0.002)	0.129302		0.001 (0.001)	0.431504		0.001 (0.000)	0.0240929		0.001 (0.000)	0.1408		-0.005 (0.003)	0.0364872	0
ZNF652/PHB	rs28394864	-0.001 (0.003)	0.589639		-0.001 (0.002)	0.520651		-0.001 (0.001)	0.165501		0.000 (0.000)	0.903407		0.000 (0.000)	0.985273		-0.003 (0.003)	0.165427	0
APOE	rs429358	0.034 (0.004)	6.54008e-21		0.026 (0.002)	6.76286e-31		0.000 (0.001)	0.67959		-0.007 (0.001)	1.53831e-33		-0.008 (0.001)	3.36187e-60		-0.051 (0.003)	1.15854e-48	5
ZFP64	rs67442863	-0.004 (0.003)	0.22846		-0.003 (0.002)	0.158055		0.000 (0.001)	0.726362		0.000 (0.001)	0.494878		0.000 (0.000)	0.860408		-0.004 (0.003)	0.242567	0
