## Supplementary Data 5 for "Genetically independent phenotype analysis identifies LPA and VCAM1 as drug targets for human ageing"

### Sheet: Sheet1
Locus	Trait	rsID	A1	Proxy	P.A1	R2	Beta1	SE	P	Units	PMID
4q13.2	Educational attainment	rs10434248	G	rs12506221	G	0.992923	0.0131	0.001319	3e-23		30038396
4q13.2	Highest math class taken	rs10434248	G	rs12506221	G	0.992923	0.0133	0.001657	1e-15		30038396
4q13.2	Household income	rs10434248	G	rs1594996	C	0.966871	0.01306	0.002019	1e-10		31844048
4q13.2	Intelligence	rs10434248	G	rs35631117	T	0.959559	0.01995	0.003085	1e-10		29326435
4q13.2	Cognitive performance	rs10434248	G	rs4860797	A	0.796929	0.0151	0.002335	1e-10		30038396
MAD1L1/SNORA114	Neuroticism	rs11764780	C	rs868754	C	0.997642	0.01048	0.001747	2e-09		30867560
MAD1L1/SNORA114	Educational attainment	rs11764780	C	rs62444881	T	0.958616	0.0159	0.001773	3e-19		30038396
MAD1L1/SNORA114	Alcohol consumption (drinks per week)	rs11764780	C	rs11773627	C	0.921626	0.01623	0.002824	9e-09		30643258
MAD1L1/SNORA114	Highest math class taken	rs11764780	C	rs62442924	T	0.918793	0.0173	0.002747	3e-10		30038396
MAD1L1/SNORA114	Sleep duration	rs11764780	C	rs34731055	T	0.900898	1.044	0.1614	1e-10		30846698
MAD1L1/SNORA114	Depression	rs11764780	C	rs3823624	C	0.897676	-0.02956	0.002779	2e-26		30718901
MAD1L1/SNORA114	Anxiety	rs11764780	C	rs56226325	T	0.770996	NA	NA	2e-08		31906708
MAD1L1/SNORA114	Cardiovascular disease	rs11764780	C	rs11770148	G	0.767344	NA	NA	5e-11		30595370
MAD1L1/SNORA114	Coronary artery disease	rs11764780	C	rs10267593	A	0.745964	-0.0412	0.007046	5e-09		29212778
MAD1L1/SNORA114	Hand grip strength	rs11764780	C	rs11766468	A	0.735579	0.003	0.0004387	8e-12		29691431
MAD1L1/SNORA114	Bipolar disorder	rs11764780	C	rs4332037	T	0.732801	0.1535	0.02559	2e-09		28115744
MAD1L1/SNORA114	Feeling miserable	rs11764780	C	rs55893771	T	0.685584	-6.88	1	6e-12	z score	29500382
MAD1L1/SNORA114	NKeff:%314-158a+; NK: (CD314-CD158a+)	rs11764780	C	rs11766944	A	0.659518	-0.1536	0.02777	3.167e-08		25772697
MAD1L1/SNORA114	Gastroesophageal reflux disease	rs11764780	C	rs4721096	T	0.651005	-0.0425	0.007165	3e-09		31527586
LPA	Lipoprotein(a)	rs118039278	A	rs118039278	G	1	-32.43	0	0	mg/dL	28512139
LPA	Lipoprotein a levels	rs118039278	A	rs118039278	G	1	-32.43	NA	0	mg/dL	28512139
LPA	Apolipoprotein B levels	rs118039278	A	rs118039278	G	1	-0.08681	0.003873	3e-111		32203549
LPA	Peripheral artery disease	rs118039278	A	rs118039278	G	1	-0.2311	0.01673	2e-43		31285632
LPA	LDL cholesterol	rs118039278	A	rs10455872	A	0.997965	-0.1355	0.003537	0		32493714
LPA	Aortic valve and mitral annular calcium	rs118039278	A	rs10455872	A	0.997965	NA	NA	3.17e-138		23388002
LPA	Coronary artery disease (myocardial infarction, percutaneous transluminal coronary angioplasty, coronary artery bypass grafting, angina or chromic ischemic heart disease)	rs118039278	A	rs10455872	A	0.997965	-0.27	0.01827	2e-49		28714975
LPA	Total cholesterol	rs118039278	A	rs10455872	A	0.997965	-0.123	0.008902	2e-43		29507422
LPA	Lipoprotein a i supplementary concept	rs118039278	A	rs10455872	A	0.997965	NA	NA	5e-39		21900290
LPA	Aortic valve stenosis	rs118039278	A	rs10455872	A	0.997965	-0.3784	0.03245	2e-31		29511194
LPA	Myocardial infarction	rs118039278	A	rs10455872	A	0.997965	-0.2852	0.02662	9e-27		26343387
LPA	Rosuvastatin induced change in lipoprotein associated phospholipase A2 activity Lp2	rs118039278	A	rs10455872	A	0.997965	NA	NA	1.6e-16		23118302
LPA	Stroke	rs118039278	A	rs10455872	A	0.997965	NA	NA	9e-14		24262325
LPA	Cardiovascular disease	rs118039278	A	rs10455872	A	0.997965	-7.22	0.9951	4e-13	(nmol/min/ml)	28753643
LPA	Metabolite levels lipoprotein measures	rs118039278	A	rs10455872	A	0.997965	0.2	0.02805	1e-12		27005778
LPA	Aortic valve calcium	rs118039278	A	rs10455872	A	0.997965	-0.7178	0.108	3e-11		23388002
LPA	Type 2 diabetes	rs118039278	A	rs74617384	A	0.989824	-0.3221	0.04616	3e-12		30003307
LPA	Coronary artery disease	rs118039278	A	rs55730499	C	0.989215	-0.337	0.01274	3e-154		29212778
LPA	Heart failure	rs118039278	A	rs55730499	C	0.989215	-0.1044	0.01556	2e-11		31919418
PHTF1	Arthritis	rs1230682	G	rs3789598	C	0.998525	-0.207	0.01446	2e-41	log OR	24390342
FOXP2	Sleep duration	rs12705966	G	rs1229762	C	0.93806	-0.0373	0.00523	1e-12		30846698
FOXP2	Attention deficit hyperactivity disorder or cannabis use	rs12705966	G	rs2189012	G	0.936589	-0.06766	0.01181	1e-08		30610198
FOXP2	Household income	rs12705966	G	rs9969232	G	0.849971	0.01188	0.002143	3e-08		31844048
FOXP2	Childhood maltreatment	rs12705966	G	rs1859100	T	0.720208	5.495	1.001	4e-08	z score	32066696
FOXP2	Morningness	rs12705966	G	rs10262462	A	0.718966	-0.015	0.00215	3e-12		30804565
FOXP2	Age at first birth	rs12705966	G	rs6980093	G	0.717822	NA	NA	9.813e-09	years	27798627
FOXP2	Number of sexual partners	rs12705966	G	rs1015511	A	0.685532	-0.01783	0.002396	1e-13		30643258
FOXP2	General risk tolerance (MTAG)	rs12705966	G	rs727644	A	0.680055	-0.0147	0.001196	1e-34		30643258
FOXP2	Risk-taking behaviour	rs12705966	G	rs727644	A	0.680055	-0.03053	0.004038	4e-14		30271922
FOXP2	Educational attainment	rs12705966	G	rs7783012	G	0.673395	-0.01238	0.002026	1e-09		31374203
ADD1	Educational attainment	rs16843603	C	rs6824567	T	0.976735	0.0123	0.001456	3e-17		30038396
ADD1	Smoking initiation (ever regular vs never regular)	rs16843603	C	rs35780153	T	0.973265	-0.008464	0.001213	3e-12		30643251
ADD1	Household income	rs16843603	C	rs1263412	G	0.873777	0.01347	0.002199	9e-10		31844048
ADD1	Age of smoking initiation	rs16843603	C	rs624833	G	0.872123	0.0114	0.001588	7e-13		30643251
ADD1	Lifetime smoking index	rs16843603	C	rs624833	G	0.872123	-0.013	0.002108	7e-10		31689377
ADD1	Coffee consumption (cups per day)	rs16843603	C	rs1877723	T	0.860132	-0.04	0.00635	3e-10	cups per day	31837886
ADD1	Lung function (FVC)	rs16843603	C	rs16843629	G	0.662388	NA	NA	4e-08		30595370
ADD1	Smoking behaviour (cigarettes smoked per day)	rs16843603	C	rs2960306	T	0.636314	-0.024	0.003928	1e-09		30617275
TTC12/ANKK1	Neuroticism	rs2186800	G	rs2186800	A	1	-7.517	1.001	6e-14	z score	29942085
TTC12/ANKK1	Feeling guilty	rs2186800	G	rs10789942	G	0.960359	-5.58	0.9943	2e-08	z score	29500382
TTC12/ANKK1	Well-being spectrum (multivariate analysis)	rs2186800	G	rs11214596	G	0.823155	-0.006538	0.0009169	1e-12		30643256
TTC12/ANKK1	Depression	rs2186800	G	rs1554929	T	0.766352	-0.006943	0.0009609	5e-13		30643256
TTC12/ANKK1	Positive affect	rs2186800	G	rs10891549	C	0.764441	-0.008324	0.001183	2e-12		30643256
TTC12/ANKK1	Alcohol consumption (drinks per week)	rs2186800	G	rs10891547	A	0.642002	-0.01262	0.002249	2e-08		30643258
TRAIP	Inflammatory bowel disease	rs2271961	T	rs10865958	A	0.98725	0.1134	0.0167	1.23e-11	log OR	26192919
TRAIP	Hemoglobin levels	rs2271961	T	rs34614773	G	0.984087	-0.015	0.00218	6e-12		32327693
TRAIP	Ulcerative colitis	rs2271961	T	rs11716575	G	0.984083	NA	NA	2.22e-10	log OR	23128233
TRAIP	Intelligence	rs2271961	T	rs7618501	G	0.980015	0.03592	0.003065	1e-31		29326435
TRAIP	Household income	rs2271961	T	rs7618501	G	0.980015	0.02132	0.002021	5e-26		31844048
TRAIP	General cognitive ability	rs2271961	T	rs7618519	T	0.980015	9.587	0.9999	9e-22	z-score	29844566
TRAIP	Cognitive performance	rs2271961	T	rs2352974	T	0.975195	-0.0319	0.002853	5e-29		30038396
TRAIP	Waist hip ratio	rs2271961	T	rs2352974	T	0.975195	0.0154	0.001784	6e-18		30239722
TRAIP	Crohns disease	rs2271961	T	rs2352974	T	0.975195	-0.1363	0.0229	2.464e-09	log OR	26192919
TRAIP	Depression	rs2271961	T	rs3819325	C	0.9523	0.0129	0.002328	3e-08		29942085
TRAIP	Educational attainment	rs2271961	T	rs6446187	C	0.678419	0.023	0.002	6.454e-21	years	27225129
TRAIP	Fat-free mass	rs2271961	T	rs9843653	T	0.676484	0.1339	0.02191	1e-09		30593698
TRAIP	C reactive protein	rs2271961	T	rs2681780	C	0.675033	-0.02002	0.002007	2e-23		31900758
TRAIP	Age at first birth	rs2271961	T	rs2777888	A	0.674334	0.106	0.01354	5e-15		27798627
TRAIP	Body mass index	rs2271961	T	rs9862795	A	0.661229	-0.0264	0.001895	4e-44		30239722
TRAIP	Predicted visceral adipose tissue	rs2271961	T	rs62262093	T	0.656663	-0.02993	0.002472	1e-33		31501611
TRAIP	Refractive error	rs2271961	T	rs7634084	A	0.656545	NA	NA	4e-14		32231278
TRAIP	Type 2 diabetes	rs2271961	T	rs6792892	T	0.603641	-0.0306	0.003954	1e-14		32541925
TRAIP	Arthritis	rs2271961	T	rs62262139	G	0.603536	-0.03922	0.00605	9e-11		30664745
CCDC90B/DLG2	Putamen volume	rs2512690	C	rs1432054	G	0.81043	7.677	1.003	2e-14	z score	31636452
CCDC90B/DLG2	Pork consumption	rs2512690	C	rs1432052	G	0.788996	-0.001697	0.0002952	9e-09		32066663
CCDC90B/DLG2	Brain region volumes	rs2512690	C	rs683250	G	0.709356	27.95	4.232	4e-11	mm3	25607358
CCDC90B/DLG2	Schizophrenia	rs2512690	C	rs1864774	C	0.678527	0.0534	0.009516	2e-08		30285260
NEGR1	Predicted visceral adipose tissue	rs2815748	G	rs2613500	T	0.999683	-0.02689	0.003107	5e-18		31501611
NEGR1	Weight	rs2815748	G	rs1460940	G	0.999683	-0.03952	0.005864	1.592e-11	IVNT	23754948
NEGR1	Body mass index	rs2815748	G	rs1993709	A	0.999364	-0.0317	0.002074	1e-52		30239722
NEGR1	Waist circumference	rs2815748	G	rs1993709	A	0.999364	-0.031	0.0044	3.5e-12	IVNT	25673412
NEGR1	Triglycerides	rs2815748	G	rs2613503	C	0.999364	-0.0178	0.002798	2e-10	mg‚Äâdl‚àí1	30275531
NEGR1	Hip circumference	rs2815748	G	rs1993709	A	0.999364	-0.027	0.0048	2e-08	IVNT	25673412
NEGR1	Waist hip ratio	rs2815748	G	rs2613505	C	0.996511	-0.0161	0.002164	1e-13		30239722
NEGR1	Smoking initiation (ever regular vs never regular)	rs2815748	G	rs12740789	A	0.963969	-0.0285	0.003324	1e-17		30643251
NEGR1	Type 2 diabetes	rs2815748	G	rs2613499	G	0.963663	-0.0363	0.005333	1e-11		32541925
NEGR1	Cardiovascular disease	rs2815748	G	rs2613498	T	0.963663	NA	NA	8e-09		30595370
NEGR1	Insomnia	rs2815748	G	rs2815757	C	0.963028	-0.05543	0.007543	2e-13		30804565
NEGR1	Heart rate response to recovery post exercise (10 sec)	rs2815748	G	rs61765646	A	0.909764	0.05576	0.007494	1e-13		29497042
NEGR1	Positive affect	rs2815748	G	rs1460939	A	0.835615	-0.009239	0.001492	6e-10		30643256
NEGR1	Neuroticism	rs2815748	G	rs782214	G	0.827895	-0.01227	0.001867	5e-11		30643256
NEGR1	Obesity (extreme)	rs2815748	G	rs11209947	T	0.80546	-0.157	0.01713	5e-20		30677029
ZNF652/PHB	Body fat distribution (body fat ratio)	rs28394864	A	rs28394864	G	1	0.02367	0.002814	4e-17		30664634
ZNF652/PHB	Alzheimer's disease	rs28394864	A	rs28394864	G	1	-5.62	1.001	2e-08	z-unit	30617256
ZNF652/PHB	Triglycerides	rs28394864	A	rs12185242	A	0.883391	-0.01738	0.002002	4e-18		32203549
ZNF652/PHB	Metabolic syndrome	rs28394864	A	rs11655056	T	0.867319	-0.03599	0.006555	4e-08		31589552
ZNF652/PHB	Intraocular pressure	rs28394864	A	rs11079868	G	0.833927	-0.0739	0.01276	7e-09		30054594
ZNF652/PHB	Mean arterial pressure x alcohol consumption interaction (2df test)	rs28394864	A	rs7209400	T	0.716326	NA	NA	6e-10		29912962
ZNF652/PHB	Mean arterial pressure x alcohol consumption (light vs heavy) interaction (2df test)	rs28394864	A	rs7209400	T	0.716326	NA	NA	5e-09		29912962
ZNF652/PHB	Blood pressure	rs28394864	A	rs28406364	C	0.712825	-0.23	0.02431	3e-21		27841878
ZNF652/PHB	Cardiovascular disease	rs28394864	A	rs28412876	G	0.712156	NA	NA	3e-21		30595370
ZNF652/PHB	Asthma	rs28394864	A	rs12952581	G	0.669069	0.07511	0.007413	4e-24		30929738
ZNF652/PHB	Eczema	rs28394864	A	rs12952581	G	0.669069	-0.04497	0.006165	3e-13		31361310
ZNF652/PHB	Age of smoking initiation	rs28394864	A	rs62076439	G	0.655704	0.008603	0.001533	2e-08		30643251
ZNF652/PHB	Eosinophil count	rs28394864	A	rs9889262	T	0.655127	-0.02846	0.002067	4e-43	SD unit	32888493
ZNF652/PHB	Respiratory diseases	rs28394864	A	rs9889262	T	0.655127	NA	NA	1e-14		30595370
ZNF652/PHB	Eosinophil percentage of white cells	rs28394864	A	rs9889262	T	0.655127	-0.02682	0.003708	4.71e-13	IVNT	27863252
ZNF652/PHB	Eosinophil percentage of granulocytes	rs28394864	A	rs9889262	T	0.655127	-0.02528	0.003714	1e-11		27863252
ZNF652/PHB	Sum eosinophil basophil counts	rs28394864	A	rs34666276	T	0.654152	-0.02593	0.003725	3.399e-12	IVNT	27863252
ZNF652/PHB	Allergic disease	rs28394864	A	rs34666276	T	0.654152	-0.0397	0.0059	2.313e-11	log OR	29083406
ZNF652/PHB	Neutrophil percentage of granulocytes	rs28394864	A	rs34666276	T	0.654152	0.02284	0.003729	9e-10		27863252
ZNF652/PHB	Coronary artery disease	rs28394864	A	rs16948048	A	0.650581	-0.0534	0.006533	3e-16		29212778
ZNF652/PHB	Height	rs28394864	A	rs16948048	A	0.650581	-0.02974	0.004171	1e-12		31562340
ZNF652/PHB	Atopic dermatitis	rs28394864	A	rs16948048	A	0.650581	-0.157	0.02647	3e-09		23727859
ZNF652/PHB	Hypertension	rs28394864	A	rs16948048	A	0.650581	NA	NA	5e-09		21347282
CTSF	Chronotype	rs2924807	C	rs662094	A	0.998998	0.0282	0.003903	5e-13		30696823
CTSF	Asthma	rs2924807	C	rs540874	G	0.782273	NA	NA	4e-09		31669095
CTSF	Blood protein levels	rs2924807	C	rs1815739	C	0.765788	0.17	0.02486	8e-12		29875488
ANAPC4	Body mass index	rs34811474	A	rs34811474	A	1	-0.0293	0.002281	9e-38		30239722
ANAPC4	Cognitive performance	rs34811474	A	rs34811474	A	1	0.0242	0.002763	2e-18		30038396
ANAPC4	Intelligence	rs34811474	A	rs34811474	A	1	8.068	0.9997	7e-16	z-score	29942086
ANAPC4	Educational attainment	rs34811474	A	rs34811474	A	1	0.0126	0.001619	7e-15		30038396
ANAPC4	Height	rs34811474	A	rs34811474	A	1	0.021	0.0028	1.9e-14	IVNT	28146470
ANAPC4	Highest math class taken	rs34811474	A	rs34811474	A	1	0.015	0.002016	1e-13		30038396
ANAPC4	Snoring	rs34811474	A	rs34811474	A	1	-0.04082	0.006181	4e-11		30804565
ANAPC4	Lung function (FVC)	rs34811474	A	rs34811474	A	1	NA	NA	4e-11		30595370
ANAPC4	Predicted visceral adipose tissue	rs34811474	A	rs34811474	A	1	-0.01909	0.002927	7e-11		31501611
ANAPC4	Arthritis	rs34811474	A	rs34811474	A	1	-0.03922	0.006539	2e-09		30664745
ANAPC4	Leisure sedentary behaviour (television watching)	rs34811474	A	rs34811474	A	1	0.01528	0.002548	2e-09		32317632
ANAPC4	Heel bone mineral density	rs34811474	A	rs34811474	A	1	-0.01294	0.002181	3e-09		30598549
ANAPC4	Male-pattern baldness	rs34811474	A	rs34811474	A	1	0.02142	0.003641	4e-09		30573740
ANAPC4	General cognitive ability	rs34811474	A	rs34811474	A	1	5.797	1.001	7e-09	z-score	29844566
ANAPC4	White blood cell count	rs34811474	A	rs34811474	A	1	NA	NA	2e-08		30595370
HTT	Waist hip ratio	rs362273	G	rs362275	T	0.998835	-0.0128	0.001909	2e-11		30239722
HTT	Body mass index	rs362273	G	rs362275	T	0.998835	-0.011	0.001891	6e-09		30575882
HTT	Platelet volume	rs362273	G	rs363066	G	0.935507	0.02632	0.0021	5e-36	SD unit	32888493
HTT	White blood cell count	rs362273	G	rs73191188	A	0.823809	-0.01648	0.001922	1e-17	SD unit	32888493
HTT	Huntingtons disease	rs362273	G	rs82333	G	0.631705	NA	NA	7.32e-17		22387017
HTT	Estimated glomerular filtration rate	rs362273	G	rs363092	A	0.628796	-0.0022	0.0003402	1e-10		31152163
HTT	Depression	rs362273	G	rs7685686	G	0.627082	-0.01686	0.00216	6e-15		30718901
APOE	Blood protein levels	rs429358	C	rs429358	T	1	1.34	0	0		29875488
APOE	C reactive protein	rs429358	C	rs429358	T	1	0.247	0	0		30388399
APOE	Lipoprotein a levels	rs429358	C	rs429358	T	1	0.1024	0.002716	0		32203549
APOE	HDL cholesterol	rs429358	C	rs429358	T	1	0.07547	0.002639	7e-180		32203549
APOE	Dementia with Lewy bodies	rs429358	C	rs429358	T	1	-0.9002	0.05319	3e-64		29263008
APOE	Age-related macular degeneration	rs429358	C	rs429358	T	1	0.3567	0.02613	2e-42		26691988
APOE	Triglycerides	rs429358	C	rs429358	T	1	-0.077	0.005838	1e-39		29507422
APOE	Waist hip ratio	rs429358	C	rs429358	T	1	0.0346	0.002718	4e-37		30239722
APOE	Type 2 diabetes	rs429358	C	rs429358	T	1	0.073	0.006639	4e-28		32541925
APOE	Coronary artery disease	rs429358	C	rs429358	T	1	-0.0887	0.0082	3.281e-27	log OR	29212778
APOE	Cognitive impairment	rs429358	C	rs429358	T	1	0.77	0.07164	6e-27		29274321
APOE	Cerebrospinal fluid p-tau levels	rs429358	C	rs429358	T	1	-0.55	0.05891	1e-20		29274321
APOE	Posterior cortical atrophy	rs429358	C	rs429358	T	1	NA	NA	3.72e-20	log OR	26993346
APOE	Cerebral amyloid deposition positivity PET imaging	rs429358	C	rs429358	T	1	NA	NA	5e-20		26252872
APOE	Hippocampal volume	rs429358	C	rs429358	T	1	0.47	0.05215	2e-19		29274321
APOE	Mental health study participation (completed survey)	rs429358	C	rs429358	T	1	0.01331	0.001493	5e-19		31263887
APOE	Logical memory (delayed recall)	rs429358	C	rs429358	T	1	0.42	0.04796	2e-18		29274321
APOE	Refractive error	rs429358	C	rs429358	T	1	NA	NA	3e-17		32231278
APOE	Meat-related diet	rs429358	C	rs429358	T	1	0.0243	0.003362	5e-13		32066663
APOE	Moderate to vigorous physical activity levels	rs429358	C	rs429358	T	1	-0.022	0.003055	6e-13		29899525
APOE	Relative sugar intake	rs429358	C	rs429358	T	1	-0.028	0.004213	3e-11		32393786
APOE	Liver fat content (MRI proton density fat fraction measure)	rs429358	C	rs429358	T	1	0.073	0.01116	6e-11		32247823
APOE	Asthma	rs429358	C	rs429358	T	1	NA	NA	2e-10		31669095
APOE	White matter hyperintensities	rs429358	C	rs429358	T	1	-6.061	0.9921	1e-09	Zscore	32358547
APOE	Brain imaging	rs429358	C	rs429358	T	1	NA	NA	1e-09		20100581
APOE	Platelet count	rs429358	C	rs429358	T	1	0.0302	0.005091	3e-09		27863252
APOE	Myocardial infarction	rs429358	C	rs429358	T	1	-0.09619	0.01694	1.368e-08	log OR	26343387
APOE	Insomnia	rs429358	C	rs429358	T	1	0.04593	0.008184	2e-08		30804565
APOE	Spherical equivalent	rs429358	C	rs429358	T	1	-0.09	0.01639	4e-08		32352494
APOE	Cerebrospinal fluid AB1 42 levels	rs429358	C	rs769449	G	0.787023	0.101	0.00491	5e-94		28247064
APOE	Cerebrospinal fluid CSF tau	rs429358	C	rs769449	G	0.787023	NA	NA	9.02e-47		23562540
APOE	APOB assay lipoprotein fraction concentration in fasting sample	rs429358	C	rs769449	G	0.787023	NA	NA	1.1e-36		19936222
APOE	Cerebrospinal P-tau181p levels	rs429358	C	rs769449	G	0.787023	-0.079	0.006599	5e-33		28247064
APOE	Cerebrospinal T-tau levels	rs429358	C	rs769449	G	0.787023	-0.078	0.006963	4e-29		28247064
APOE	Cognitive decline	rs429358	C	rs769449	G	0.787023	0.0315	0.003534	5e-19		24468470
APOE	Verbal memory performance (residualized delayed recall level)	rs429358	C	rs769449	G	0.787023	NA	NA	3e-12		28800603
APOE	APOA1 assay lipoprotein fraction concentration	rs429358	C	rs769449	G	0.787023	NA	NA	1.1e-11		19936222
APOE	Serum metabolite levels (CMS)	rs429358	C	rs769449	G	0.787023	-0.04732	0.007119	3e-11		31636271
APOE	Cerebrospinal fluid biomarker levels	rs429358	C	rs769449	G	0.787023	NA	NA	2e-09		28031287
APOE	Total cholesterol	rs429358	C	rs12721051	C	0.752317	-0.1061	0.003712	1e-179	mg‚Äâdl‚àí1	30275531
APOE	Resting heart rate	rs429358	C	rs12721051	C	0.752317	0.2874	0.04374	5e-11		27798624
APOE	Hemoglobin concentration	rs429358	C	rs56131196	G	0.748903	-0.02772	0.00257	4e-27	SD unit	32888493
APOE	Red cell distribution width	rs429358	C	rs56131196	G	0.748903	0.04779	0.004527	4.64e-26	IVNT	27863252
APOE	Metabolic syndrome	rs429358	C	rs4420638	A	0.745758	NA	NA	1.7e-57		22022282
APOE	APOE apolipoprotein E	rs429358	C	rs4420638	A	0.745758	NA	NA	8.1e-31		20442857
APOE	Lp2 activity	rs429358	C	rs4420638	A	0.745758	NA	NA	4.9e-30		22003152
APOE	Lipoprotein-associated phospholipase A2 activity and mass	rs429358	C	rs4420638	A	0.745758	-0.054	0.004743	5e-30		22003152
APOE	1 alkyl 2 acetylglycerophosphocholine esterase	rs429358	C	rs4420638	A	0.745758	NA	NA	5e-30		22003152
APOE	Cerebrospinal fluid t-tau:AB1-42 ratio	rs429358	C	rs4420638	A	0.745758	-0.1276	0.01144	7e-29		30319691
APOE	Cerebrospinal fluid p-Tau181p:AB1-42 ratio	rs429358	C	rs4420638	A	0.745758	-0.01337	0.001236	3e-27		30319691
APOE	Age-related disease endophenotypes	rs429358	C	rs4420638	A	0.745758	NA	NA	2e-25		27790247
APOE	Verbal declarative memory	rs429358	C	rs4420638	A	0.745758	NA	NA	1e-16		25648963
APOE	Plateletcrit	rs429358	C	rs4420638	A	0.745758	0.03814	0.004679	3.548e-16	IVNT	27863252
APOE	Lipid traits	rs429358	C	rs4420638	A	0.745758	-0.25	0.0323	1e-14		24023261
APOE	Geographic atrophy	rs429358	C	rs4420638	A	0.745758	NA	NA	1.896e-09	log OR	23455636
APOE	Hippocampal atrophy rate	rs429358	C	rs4420638	A	0.745758	0.005454	0.0009488	9e-09		31760383
APOE	Neovascularization	rs429358	C	rs4420638	A	0.745758	NA	NA	2.783e-08	log OR	23455636
APOE	LDL cholesterol	rs429358	C	rs6857	C	0.736822	-0.1577	0	0		32203549
APOE	Alzheimer's disease	rs429358	C	rs6857	C	0.736822	-1.161	0.0226	0	log OR	24162737
APOE	Neuritic plaque	rs429358	C	rs6857	C	0.736822	-0.9467	0.06557	3e-47		25188341
APOE	Neurofibrillary tangles	rs429358	C	rs6857	C	0.736822	-0.6632	0.04605	5e-47		25188341
APOE	Body mass index	rs429358	C	rs6857	C	0.736822	0.0246	0.002335	6e-26		30239722
APOE	Cerebral amyloid angiopathy	rs429358	C	rs6857	C	0.736822	-0.6708	0.07089	3e-21		25188341
APOE	Predicted visceral adipose tissue	rs429358	C	rs6857	C	0.736822	0.02952	0.003291	3e-19		31501611
APOE	Fish- and plant-related diet	rs429358	C	rs6857	C	0.736822	-0.02031	0.003225	3e-10		32066663
APOE	Body fat percentage	rs429358	C	rs6857	C	0.736822	0.053	0.008595	7e-10	body fat %	26833246
MAML3	Smoking status	rs56172573	C	rs17373738	G	0.991557	-0.01239	0.002065	2e-09		30643258
MAML3	Depression	rs56172573	C	rs1877075	A	0.847978	-0.0127	0.002292	3e-08		29292387
MAML3	Multisite chronic pain	rs56172573	C	rs13136239	A	0.843834	-0.0141	0.002568	4e-08		31194737
MAML3	Type 2 diabetes	rs56172573	C	rs12505942	C	0.840522	-0.0294	0.004179	2e-12		32541925
MAML3	Educational attainment	rs56172573	C	rs35319653	T	0.839968	0.0119	0.001477	8e-16		30038396
MAML3	Smoking initiation (ever regular vs never regular)	rs56172573	C	rs13109980	A	0.76765	-0.01164	0.001153	6e-24		30643251
MAML3	Age of smoking initiation	rs56172573	C	rs13109980	A	0.76765	0.01397	0.001558	3e-19		30643251
MAML3	Waist hip ratio	rs56172573	C	rs809955	A	0.739268	-0.0155	0.002026	2e-14		30239722
MAML3	Gastroesophageal reflux disease	rs56172573	C	rs809955	A	0.739268	-0.0369	0.005801	2e-10		31527586
MAML3	Predicted visceral adipose tissue	rs56172573	C	rs809955	A	0.739268	-0.01584	0.002569	7e-10		31501611
MAML3	C reactive protein	rs56172573	C	rs769662	A	0.694088	-0.01213	0.002116	1e-08		31900758
MAML3	Body mass index	rs56172573	C	rs57800857	C	0.693733	-0.0157	0.00199	3e-15		30239722
HLA-DRB1/DQA1	Arthritis	rs660895	G	rs660895	A	1	-1.191	0.02712	0	log OR	20453842
HLA-DRB1/DQA1	IgA nephropathy	rs660895	G	rs660895	A	1	-0.2927	0.03185	4e-20		22197929
HLA-DRB1/DQA1	IGA glomerulonephritis	rs660895	G	rs660895	A	1	NA	NA	4e-20		22197929
HLA-DRB1/DQA1	Pemphigus vulgaris	rs660895	G	rs660895	A	1	NA	NA	2.7e-19		22437316
HLA-DRB1/DQA1	Primary biliary cirrhosis	rs660895	G	rs660895	A	1	NA	NA	1.14e-16		20639880
HLA-DRB1/DQA1	Antibody titer to hepatitis B vaccination	rs660895	G	rs660895	A	1	NA	NA	1.79e-14		21764829
HLA-DRB1/DQA1	Systemic lupus erythematosus SLE	rs660895	G	rs660895	A	1	NA	NA	1.3e-13		23273568
HLA-DRB1/DQA1	Crohns disease	rs660895	G	rs660895	A	1	NA	NA	2.04e-10		23266558
HLA-DRB1/DQA1	Irritable bowel disorder	rs660895	G	rs660895	A	1	NA	NA	7.29e-10		19915574
HLA-DRB1/DQA1	Allergic disease	rs660895	G	rs660895	A	1	-0.0414	0.007	3.649e-09	log OR	29083406
HLA-DRB1/DQA1	Waist hip ratio	rs660895	G	rs660895	A	1	-0.0268	0.0049	4.318e-08	IVNT	28443625
HLA-DRB1/DQA1	Primary sclerosing cholangitis	rs660895	G	rs510205	C	0.998178	0.658	0.045	1.589e-51	log OR	27992413
HLA-DRB1/DQA1	Alzheimer's disease	rs660895	G	rs6931277	A	0.882167	6.49	0.9984	8e-11	z-unit	30617256
HLA-DRB1/DQA1	Parkinsons disease	rs660895	G	rs504594	C	0.8819	0.1676	0.01531	7e-28		31701892
HLA-DRB1/DQA1	Asthma	rs660895	G	rs9271594	A	0.881822	-0.1432	0.01684	1.8e-17	log OR	29273806
HLA-DRB1/DQA1	Response to hepatitis B vaccine	rs660895	G	rs34039593	T	0.879775	0.2	0.02907	6e-12		29534301
HLA-DRB1/DQA1	Neutrophil percentage of white cells	rs660895	G	rs3129753	G	0.879639	-0.02474	0.004389	1.747e-08	IVNT	27863252
HLA-DRB1/DQA1	Type 1 diabetes	rs660895	G	rs601945	A	0.878439	NA	NA	1.53e-57		17632545
HLA-DRB1/DQA1	Type 2 diabetes	rs660895	G	rs601945	A	0.878439	-0.05827	0.01069	5e-08		30297969
HLA-DRB1/DQA1	Inflammatory bowel disease	rs660895	G	rs34117221	A	0.873453	0.2929	0.027	1.668e-27	log OR	26192919
HLA-DRB1/DQA1	C reactive protein	rs660895	G	rs34415150	A	0.862724	-0.03996	0.002623	2e-52		31900758
HLA-DRB1/DQA1	Nasal polyps	rs660895	G	rs1391371	A	0.802905	-0.3853	0.02622	7e-49		30643255
HLA-DRB1/DQA1	Chronic rhinosinusitis	rs660895	G	rs1391371	A	0.802905	-0.1989	0.02532	4e-15	(1.16-1.28)	30643255
HLA-DRB1/DQA1	Ulcerative colitis	rs660895	G	rs3104371	C	0.802666	0.41	0.0323	7.162e-37	log OR	26192919
HLA-DRB1/DQA1	Body mass index	rs660895	G	rs9271509	G	0.790496	0.03099	0.004033	1.542e-14	IVNT	28892062
HLA-DRB1/DQA1	Hand grip strength	rs660895	G	rs2760975	G	0.73113	0.003	0.0004344	5e-12		29691431
HLA-DRB1/DQA1	IgA deficiency	rs660895	G	rs33964890	T	0.726949	0.6512	0.0502	1.725e-38	log OR	27723758
HLA-DRB1/DQA1	Platelet volume	rs660895	G	rs28746860	T	0.702824	0.03022	0.004758	2.115e-10	IVNT	27863252
HLA-DRB1/DQA1	Alopecia areata	rs660895	G	rs2395175	G	0.655231	NA	NA	2.25e-12		20596022
HLA-DRB1/DQA1	White blood cell count	rs660895	G	rs146825681	C	0.642297	-0.05365	0.003872	1.156e-43	IVNT	27863252
HLA-DRB1/DQA1	Granulocyte count	rs660895	G	rs146825681	C	0.642297	-0.05182	0.00388	1.079e-40	IVNT	27863252
HLA-DRB1/DQA1	Eosinophil count	rs660895	G	rs146825681	C	0.642297	-0.05165	0.003873	1.429e-40	IVNT	27863252
HLA-DRB1/DQA1	Myeloid white cell count	rs660895	G	rs146825681	C	0.642297	-0.05093	0.003889	3.434e-39	IVNT	27863252
HLA-DRB1/DQA1	Neutrophil count	rs660895	G	rs146825681	C	0.642297	-0.0491	0.003876	9.156e-37	IVNT	27863252
HLA-DRB1/DQA1	Granulocyte percentage of myeloid white cells	rs660895	G	rs146825681	C	0.642297	-0.03368	0.00386	2.615e-18	IVNT	27863252
HLA-DRB1/DQA1	Monocyte percentage of white cells	rs660895	G	rs146825681	C	0.642297	0.03083	0.003849	1.15e-15	IVNT	27863252
HLA-DRB1/DQA1	Eosinophil percentage of white cells	rs660895	G	rs4959105	C	0.604808	-0.02583	0.003537	2.844e-13	IVNT	27863252
HLA-DRB1/DQA1	Eosinophil percentage of granulocytes	rs660895	G	rs4959105	C	0.604808	-0.02132	0.003551	1.938e-09	IVNT	27863252
HLA-DRB1/DQA1	Reticulocyte count	rs660895	G	rs575147125	T	0.60179	0.06071	0.004919	5.357e-35	IVNT	27863252
HLA-DRB1/DQA1	Sum eosinophil basophil counts	rs660895	G	rs575147125	T	0.60179	0.05206	0.004892	1.9e-26	IVNT	27863252
HLA-DRB1/DQA1	Lymphocyte count	rs660895	G	rs575147125	T	0.60179	0.05171	0.004936	1.117e-25	IVNT	27863252
HLA-DRB1/DQA1	Reticulocyte fraction of red cells	rs660895	G	rs575147125	T	0.60179	0.05038	0.004915	1.182e-24	IVNT	27863252
HLA-DRB1/DQA1	Hemoglobin concentration	rs660895	G	rs575147125	T	0.60179	0.04972	0.004857	1.351e-24	IVNT	27863252
HLA-DRB1/DQA1	Monocyte count	rs660895	G	rs575147125	T	0.60179	0.04999	0.004897	1.817e-24	IVNT	27863252
HLA-DRB1/DQA1	Red blood cell count	rs660895	G	rs575147125	T	0.60179	0.04838	0.004863	2.556e-23	IVNT	27863252
HLA-DRB1/DQA1	Hematocrit	rs660895	G	rs575147125	T	0.60179	0.04195	0.004832	3.857e-18	IVNT	27863252
HLA-DRB1/DQA1	High light scatter percentage of red cells	rs660895	G	rs575147125	T	0.60179	0.03486	0.004909	1.224e-12	IVNT	27863252
ZFP64	Body mass index	rs67442863	T	rs17806224	A	0.98433	-0.026	0.002215	8e-32		30239722
ZFP64	Waist hip ratio	rs67442863	T	rs13037010	A	0.971258	-0.0235	0.002313	3e-24		30239722
ZFP64	Insomnia	rs67442863	T	rs742760	T	0.970911	-0.04306	0.007673	2e-08		30804565
ZFP64	Predicted visceral adipose tissue	rs67442863	T	rs6096886	G	0.830684	-0.02839	0.00315	2e-19		31501611
ZFP64	Well-being spectrum (multivariate analysis)	rs67442863	T	rs10485622	G	0.797299	-0.00663	0.001181	2e-08		30643256
ZFP64	Depression	rs67442863	T	rs10485622	G	0.797299	-0.006737	0.001227	4e-08		30643256
ZFP64	Neuroticism	rs67442863	T	rs10485622	G	0.797299	-0.01049	0.001925	5e-08		30643256
ZFP64	Type 2 diabetes	rs67442863	T	rs34454109	T	0.678805	-0.03922	0.006773	7e-09		30297969
MIR6074	Intracranial volume	rs7306710	T	rs7312464	A	0.995045	5.694	0.9936	1e-08	z score	30818988
MIR6074	Weight	rs7306710	T	rs7968682	G	0.994316	0.04183	0.002558	4e-60		31043758
MIR6074	Fat-free mass	rs7306710	T	rs9669278	T	0.993499	-0.3107	0.02214	1e-44		30593698
MIR6074	Height	rs7306710	T	rs8756	C	0.987821	0.051	0.0023	1.8e-110	IVNT	28146470
MIR6074	Brain region volumes	rs7306710	T	rs8756	C	0.987821	NA	NA	7e-14		31676860
MIR6074	Resting heart rate	rs7306710	T	rs8756	C	0.987821	NA	NA	3e-12		30940143
MIR6074	Leisure sedentary behaviour (television watching)	rs7306710	T	rs8756	C	0.987821	-0.01345	0.002163	5e-10		32317632
MIR6074	Body mass index	rs7306710	T	rs1351394	T	0.945858	0.0253	0.003502	5e-13		25673412
MIR6074	Triglycerides	rs7306710	T	rs1351394	T	0.945858	-0.01309	0.001991	5e-11		32203549
MIR6074	Hip circumference	rs7306710	T	rs1351394	T	0.945858	0.0229	0.0035	6e-11		25673412
MIR6074	Number of teeth	rs7306710	T	rs1351394	T	0.945858	NA	NA	1e-09		23704328
MIR6074	Blood pressure	rs7306710	T	rs10784502	C	0.926825	-0.188	0.02527	1e-13		27841878
MIR6074	Brain structure	rs7306710	T	rs10784502	C	0.926825	9007	1263	1e-12	mm3	22504417
MIR6074	Hippocampus	rs7306710	T	rs10784502	C	0.926825	NA	NA	1e-12		22504417
MIR6074	Cortical surface area	rs7306710	T	rs10878349	A	0.920391	820.2	78.71	2e-25		32193296
MIR6074	Waist circumference	rs7306710	T	rs7970350	T	0.903887	-0.0284	0.005047	1.837e-08	IVNT	23754948
MIR6074	Birth length	rs7306710	T	rs1042725	T	0.903703	-0.06538	0.005805	2e-29		31681408
MIR6074	Infant head circumference	rs7306710	T	rs1042725	T	0.903703	-0.1048	0.01093	9e-22	z score	31681408
MIR6074	White blood cell count	rs7306710	T	rs1042725	T	0.903703	NA	NA	3e-16		30595370
MIR6074	Appendicular lean mass	rs7306710	T	rs1042725	T	0.903703	-0.05266	0.006804	1e-14		31761296
MIR6074	Type 2 diabetes	rs7306710	T	rs1042725	T	0.903703	0.04879	0.006639	2e-13		30297969
MIR6074	Neutrophil count	rs7306710	T	rs1042725	T	0.903703	0.01277	0.001921	3e-11	SD unit	32888493
AFF3	Gastroesophageal reflux disease	rs7609078	A	rs7609078	A	1	-0.0353	0.005762	9e-10		31527586
LINC01065	Multisite chronic pain	rs8002970	C	rs1443914	T	0.636097	0.0162	0.002437	3e-11		31194737
C6orf47/GPANK1	Arthritis	rs805262	T	rs805262	C	1	-0.2231	0.01225	2.9e-63	log OR	24390342
C6orf47/GPANK1	Primary sclerosing cholangitis	rs805262	T	rs805262	C	1	-0.2934	0.029	5.053e-25	log OR	27992413
C6orf47/GPANK1	Monocyte count	rs805262	T	rs805262	C	1	0.02223	0.003564	4.435e-10	IVNT	27863252
C6orf47/GPANK1	Idiopathic membranous nephropathy	rs805262	T	rs805262	C	1	NA	NA	5.03e-10		21323541
C6orf47/GPANK1	Neovascularization	rs805262	T	rs805262	C	1	NA	NA	9.689e-10	log OR	23455636
C6orf47/GPANK1	Platelet distribution width	rs805262	T	rs805262	C	1	0.02138	0.003589	2.555e-09	IVNT	27863252
C6orf47/GPANK1	Height	rs805262	T	rs805262	C	1	0.017	0.0029	1.6e-08	Z-score	25282103
C6orf47/GPANK1	Reticulocyte count	rs805262	T	rs2260051	T	0.729871	-0.03486	0.003607	4.281e-22	IVNT	27863252
C6orf47/GPANK1	IgA deficiency	rs805262	T	rs2260051	T	0.729871	0.4451	0.0464	8.579e-22	log OR	27723758
C6orf47/GPANK1	Age-related macular degeneration	rs805262	T	rs2260051	T	0.729871	NA	NA	1.3e-20	log OR	26691988
C6orf47/GPANK1	Reticulocyte fraction of red cells	rs805262	T	rs2260051	T	0.729871	-0.03285	0.003605	7.961e-20	IVNT	27863252
C6orf47/GPANK1	High light scatter percentage of red cells	rs805262	T	rs2260051	T	0.729871	-0.03177	0.0036	1.101e-18	IVNT	27863252
C6orf47/GPANK1	Hemoglobin concentration	rs805262	T	rs2260051	T	0.729871	-0.02885	0.003563	5.554e-16	IVNT	27863252
C6orf47/GPANK1	Hand grip strength	rs805262	T	rs2260051	T	0.729871	-0.002	0.0002492	1e-15		29691431
C6orf47/GPANK1	Predicted visceral adipose tissue	rs805262	T	rs2260051	T	0.729871	0.01933	0.002489	8e-15		31501611
C6orf47/GPANK1	Granulocyte percentage of myeloid white cells	rs805262	T	rs2260051	T	0.729871	0.02678	0.003588	8.46e-14	IVNT	27863252
C6orf47/GPANK1	Neutrophil percentage of white cells	rs805262	T	rs2260051	T	0.729871	0.02274	0.003584	2.238e-10	IVNT	27863252
C6orf47/GPANK1	Monocyte percentage of white cells	rs805262	T	rs2260051	T	0.729871	-0.02236	0.003579	4.179e-10	IVNT	27863252
C6orf47/GPANK1	Hematocrit	rs805262	T	rs2260051	T	0.729871	-0.02187	0.003547	7.037e-10	IVNT	27863252
C6orf47/GPANK1	Immature fraction of reticulocytes	rs805262	T	rs2260051	T	0.729871	-0.02011	0.003566	1.71e-08	IVNT	27863252
SLC22A1/A2	Coronary artery disease	rs9456508	G	rs16891156	A	0.909268	-0.2762	0.0206	3.525e-41	log OR	29212778
SLC22A1/A2	LDL cholesterol	rs9456508	G	rs16891156	A	0.909268	-0.0965	0.0171	8.233e-09	IVNT	24097068
CDKN2B/-AS1	Carotid plaque	rs9632885	A	rs9632884	G	0.965306	-0.1127	0.01632	5e-12		30510157
CDKN2B/-AS1	Type 2 diabetes	rs9632885	A	rs10811652	A	0.955405	-0.174	0.02658	6e-11		30003307
CDKN2B/-AS1	LDL cholesterol	rs9632885	A	rs6475606	C	0.870828	0.02031	0.002085	2e-22		32203549
CDKN2B/-AS1	Apolipoprotein B levels	rs9632885	A	rs6475606	C	0.870828	0.01738	0.002078	6e-17		32203549
CDKN2B/-AS1	Coronary artery disease (myocardial infarction, percutaneous transluminal coronary angioplasty, coronary artery bypass grafting, angina or chromic ischemic heart disease)	rs9632885	A	rs2891168	A	0.786074	-0.174	0.008124	1e-101		28714975
CDKN2B/-AS1	Myocardial infarction	rs9632885	A	rs4977574	A	0.786035	-0.1887	0.01029	4.584e-75	log OR	26343387
CDKN2B/-AS1	Abdominal aortic aneurysm	rs9632885	A	rs10757274	A	0.78533	0.2151	0.01786	2e-33		27899403
CDKN2B/-AS1	Total cholesterol	rs9632885	A	rs10738607	A	0.783533	0.0129	0.002151	2e-09	mg‚Äâdl‚àí1	30275531
CDKN2B/-AS1	Intracranial, abdominal aortic or thoracic aortic aneurysm (pleiotropy)	rs9632885	A	rs7866503	G	0.783215	-0.2311	0.03145	2e-13		27418160
CDKN2B/-AS1	Heart failure	rs9632885	A	rs1556516	G	0.778731	-0.05827	0.007337	2e-15		31919418
CDKN2B/-AS1	Hair color	rs9632885	A	rs10811650	A	0.765748	NA	NA	2e-18		32341527
CDKN2B/-AS1	Breast cancer	rs9632885	A	rs10811650	A	0.765748	0.0461	0.006273	2e-13		29059683
CDKN2B/-AS1	Colorectal cancer	rs9632885	A	rs1412834	C	0.731173	-0.07696	0.01018	4e-14		31089142
CDKN2B/-AS1	Hypertension	rs9632885	A	rs1333047	A	0.687556	-0.0811	0.01488	5e-08		30487518
CDKN2B/-AS1	Stroke	rs9632885	A	rs1333049	G	0.685603	NA	NA	1e-59		24262325
CDKN2B/-AS1	Coronary artery calcification	rs9632885	A	rs1333049	G	0.685603	-0.199	0.01959	3e-24	%	22144573
CDKN2B/-AS1	Peripheral artery disease	rs9632885	A	rs1537372	G	0.63676	-0.1133	0.008661	4e-39		31285632
CDKN2B/-AS1	Macular thickness	rs9632885	A	rs4645630	A	0.619567	0.386	0.06878	2e-08		30535121
CDKN2B/-AS1	Intracranial aneurysm	rs9632885	A	rs1333040	T	0.618806	0.2776	0.0285	2e-22		20364137
CDKN2B/-AS1	Lung cancer squamous cell cancer	rs9632885	A	rs1333040	T	0.618806	NA	NA	2.28e-08		22899653
CDKN2B/-AS1	Blood pressure	rs9632885	A	rs1333045	C	0.610692	-0.1728	0.02476	3e-12	mmHg	30578418
CDKN2B/-AS1	Body mass index	rs9632885	A	rs1333045	C	0.610692	0.087	0.015	4.2e-09	log OR	28566273
CDKN2B/-AS1	Ankle brachial index	rs9632885	A	rs1333045	C	0.610692	-0.064	0.01109	8e-09		31285632
CDKN2B/-AS1	Coronary artery disease	rs9632885	A	rs2184061	A	0.602162	0.1389	0.0086	0	log OR	28530674
CDKN2B/-AS1	Glaucoma	rs9632885	A	rs4977756	A	0.60132	0.392	0.03453	7e-30		25173105
CDKN2B/-AS1	Glioma	rs9632885	A	rs4977756	A	0.60132	-0.2151	0.02763	7e-15		19578367
